# Genome-wide Identification of the Genetic Basis of Amyotrophic Lateral Sclerosis

**DOI:** 10.1101/2020.11.14.382606

**Authors:** Sai Zhang, Johnathan Cooper-Knock, Annika K. Weimer, Minyi Shi, Tobias Moll, Calum Harvey, Helia Ghahremani Nezhad, John Franklin, Cleide dos Santos Souza, Cheng Wang, Jingjing Li, Eran Elhaik, Chen Eitan, Eran Hornstein, Kevin P. Kenna, Project MinE Sequencing Consortium, Jan Veldink, Laura Ferraiuolo, Pamela J. Shaw, Michael P. Snyder

## Abstract

Amyotrophic lateral sclerosis (ALS) is an archetypal complex disease centered on progressive death of motor neurons. Despite heritability estimates of 52%, GWAS studies have discovered only seven genome-wide significant hits, which are relevant to <10% of ALS patients. To increase the power of gene discovery, we integrated motor neuron functional genomics with ALS genetics in a hierarchical Bayesian model called RefMap. Comprehensive transcriptomic and epigenetic profiling of iPSC-derived motor neurons enabled RefMap to systematically fine-map genes and pathways associated with ALS. As a significant extension of the known genetic architecture of ALS, we identified a group of 690 candidate ALS genes, which is enriched with previously discovered risk genes. Extensive conservation, transcriptome and network analyses demonstrated the functional significance of these candidate genes in motor neurons and disease progression. In particular, we observed a genetic convergence on the distal axon, which supports the prevailing view of ALS as a distal axonopathy. Of the new ALS genes we discovered, we further characterized *KANK1* that is enriched with coding and noncoding, common and rare ALS-associated genetic variation. Modelling patient mutations in human neurons reduced *KANK1* expression and produced neurotoxicity with disruption of the distal axon. RefMap can be applied broadly to increase the discovery power in genetic association studies of human complex traits and diseases.
