## Supplementary Table 1 for "Genome-wide Identification of the Genetic Basis of Amyotrophic Lateral Sclerosis"

### Sheet: Sheet1
Supplementary Table 1: RNA-seq QC Measures
Sample	Technical Replicate	Total Number of Reads	Pseudoaligned (% Reads)
PGP	1	111866244	56.8198
PGP	2	92909111	45.9976
SMA	1	113868209	42.8823
SMA	2	118201661	44.0206
CS14	1	187954505	55.5141
CS14	2	127640676	44.5482
