## Supplementary Table 2 for "Genome-wide Identification of the Genetic Basis of Amyotrophic Lateral Sclerosis"

### Sheet: Sheet1
Supplementary Table 2: ATAC-seq QC Measures
Sample	Technical Replicate	Total Reads	Mapped Reads (%)	Irreducable Discovery Rate (IDR) >2	Number of Peaks	TSS Enrichment	FRiP >0.3	Presence of Mononucleosome Peak
CS14	1	265840590	71.8019	Pass	245234	30.5906	Pass	Pass
CS14	2	299775952	72.0181	Pass	263490	31.6288	Pass	Pass
SMA	1	363704940	70.1604	Pass	261219	34.768	Pass	Pass
SMA	2	303990596	74.6306	Pass	267397	33.8243	Pass	Pass
PGP	1	315856016	70.2172	Pass	299736	30.192	Pass	Pass
PGP	2	348995054	70.1614	Pass	299738	29.913	Pass	Pass
