## Supplementary Table 3 for "Genome-wide Identification of the Genetic Basis of Amyotrophic Lateral Sclerosis"

### Sheet: Sheet1
Supplementary Table 3: Histone ChIP-seq QC Measures
Sample	Histone/Input	Technical Replicate	Total Reads	Mapped Reads (%)	Number of Usable Fragments	Technical Reporducability Test	Number of Peaks	NSC	RSC	FRiP >0.1
CS14	Input	-	122573066	96.5	66262580	-	-	-	-	-
CS14	H3K27ac	1	139828048	98	36636676	Pass	103567	2.14395	2.098	Pass
CS14	H3K27ac	2	130273806	98.5	63987706	Pass	109755	2.00849	2.02268	Pass
CS14	H3K4me1	1	122887580	98.6	88864194	Pass	198234	1.03271	0.988702	Pass
CS14	H3K4me1	2	115843598	98.4	81382082	Pass	187328	1.03543	1.04569	Pass
CS14	H3K4me3	1	123982496	96.2	82275392	Pass	23493	2.61011	1.4613	Pass
CS14	H3K4me3	2	127264666	96.7	80515348	Pass	23585	2.84036	1.51025	Pass
SMA	Input	-	149335942	98.7	105407676	-	-	-	-	-
SMA	H3K27ac	1	139474846	97.9	98288558	Pass	104583	1.25977	1.81553	Pass
SMA	H3K27ac	2	145303718	98.5	102372052	Pass	101451	1.23685	1.79775	Pass
SMA	H3K4me1	1	126622098	98.9	93507804	Pass	233961	1.03128	0.889875	Pass
SMA	H3K4me1	2	172835802	98.9	125559934	Pass	203628	1.0364	0.94094	Pass
SMA	H3K4me3	1	137487344	98.8	100740466	Pass	23997	2.54837	1.4816	Pass
SMA	H3K4me3	2	161062580	98.8	118350492	Pass	23038	2.68997	1.47166	Pass
PGP	Input	-	150960398	98.3	70787820	-	-	-	-	-
PGP	H3K27ac	1	146327990	96.2	61327054	Pass	125652	2.03372	1.89954	Pass
PGP	H3K27ac	2	147932804	95.4	61520654	Pass	127663	1.801	1.89232	Pass
PGP	H3K4me1	1	152572032	98.7	45875048	Pass	303344	1.07732	1.98926	Pass
PGP	H3K4me1	2	156962982	98.9	92916498	Pass	232709	1.04072	1.10915	Pass
PGP	H3K4me3	1	105600358	98.2	23731626	Pass	30285	3.36469	1.79676	Pass
PGP	H3K4me3	2	144176234	98.1	66893464	Pass	25302	3.06831	1.67159	Pass
