## Supplementary Table 4 for "Genome-wide Identification of the Genetic Basis of Amyotrophic Lateral Sclerosis"

### Sheet: Sheet1
Supplementary Table 4: Hi-C QC Measures
Sample	Total Reads	Mapped (% Reads)	Paired (% reads)	Chimeric Paired (% reads)	Containing Ligation Motif (% Reads)	Hi-C Contacts (% Reads)	Inter-Chromosomal (% Contacts)	Intra-Chromosomal (% Contacts)	Long range (>20kb, % Contacts)	Short Range (<20kb,% Contacts)
CS14	189061315	0.8848	0.7087	0.176	0.332	0.9264	0.3203	0.6061	0.398	0.2081
SMA	145133394	0.8876	0.6812	0.2064	0.4118	0.9455	0.3173	0.6282	0.4051	0.2231
PGP	166352370	0.874	0.7098	0.1642	0.2966	0.8186	0.2553	0.5634	0.3494	0.214
