## Supplementary Table 6 for "Genome-wide Identification of the Genetic Basis of Amyotrophic Lateral Sclerosis"

### Sheet: Sheet1
Supplementary Table 6: 690 ALS-associated genes identified by RefMap
Gene symbol
ABCA1
ABCA2
ABITRAM
ABL1
AC009133.6
AC099489.1
ACER2
ACO1
ACSS3
ADAMTS13
ADAMTS7
ADAMTSL1
ADGRD1
ADGRD2
ADIPOR2
AGPAT2
AGTPBP1
AJM1
AK1
AK3
AK8
AKNA
AL162231.1
AL355987.3
AL590708.1
ALAD
ALDH1A2
ALDH1B1
ALDH1L2
ALG2
ALKBH8
AMPH
ANAPC2
ANGPTL2
ANKRD18B
ANO2
ANP32B
ANXA1
AOPEP
APBA1
APTX
AQP7
ARNTL2
ARPC5L
ARRDC1
ARRDC1-AS1
ASB4
ASB6
ASS1
ASTN2
ATP10A
ATP6V1G1
ATXN1L
ATXN2
ATXN7L1
AUH
B4GALT1
BABAM2
BAZ2A
BCL7C
BEST3
BICD2
BIN3
BMT2
BNC2
BRD3
BRINP1
BTBD11
C7orf26
C8G
C9orf116
C9orf131
C9orf153
C9orf16
C9orf24
C9orf64
C9orf72
C9orf78
C9orf85
CAAP1
CACFD1
CACNA1B
CACNA1C
CAMSAP1
CARD19
CARNMT1
CARS1
CASC1
CAVIN4
CBWD1
CCDC107
CCDC171
CCDC180
CCDC77
CCL27
CCND1
CD9
CDC26
CDC37L1
CDK20
CDK5RAP2
CDKN1B
CDKN2A
CDKN2B
CEMIP2
CENPP
CEP78
CERCAM
CERS5
CFAP157
CFAP77
CFLAR
CHID1
CHMP5
CHST11
CIZ1
CKS2
CLIP2
CLSTN3
CLTA
CMKLR1
CNTFR
CNTLN
CNTN5
CNTRL
COL15A1
COL27A1
COL5A1
CORO2A
CRAT
CRB2
CREB3
CRY1
CSRNP2
CTNNAL1
CTSL
CYSRT1
D2HGDH
DAB2IP
DAGLB
DAPK1
DAZAP2
DCAF10
DCTN3
DDX31
DDX55
DDX58
DECR2
DENND1A
DENND4C
DENND5A
DIPK1B
DIRAS2
DMAC1
DMRT3
DMRTA1
DNAAF5
DNAI1
DNAJA1
DNAJC25
DNAJC25-GNG10
DNLZ
DNM1
DOCK8-AS1
DOLK
DOLPP1
DPH7
DPM2
DPP7
DPYSL5
DSG2
DUSP6
ECM2
ECPAS
EDF1
EGFL7
EGR3
EHMT1
ELAVL2
ELP1
ELP4
ENDOG
ENG
ENTR1
EPB41L4B
ERC1
ERCC6L2
ERICH1
ERMP1
ERP44
ETFRF1
EXD3
EXOC4
EXOSC2
EXT2
FAIM2
FAM102A
FAM120A
FAM120AOS
FAM122A
FAM174B
FAM189A2
FAM193A
FAM214B
FAM219A
FAM222A
FANCC
FANCG
FARP2
FAT3
FBP2
FBRSL1
FBXO10
FBXO31
FBXW2
FBXW5
FBXW8
FGD3
FGD6
FIBCD1
FICD
FKBP15
FKTN
FNBP1
FOCAD
FPGS
FREM1
FRMD3
FRMD8
FRMPD1
FRRS1L
FRYL
FSD1L
FUBP3
FXN
FXYD2
GAB2
GABBR2
GABRA5
GADD45G
GALNT12
GALNT17
GALNT18
GALNT9
GALT
GAPVD1
GARNL3
GAS1
GATC
GBA2
GDA
GKAP1
GLDC
GLI1
GLI3
GLIPR2
GLIS3
GLS2
GNA12
GNAO1
GNAQ
GNE
GNG10
GOLGA1
GOLGA2
GOLM1
GPR107
GPR21
GPSM1
GRAMD1B
GRHPR
GRIA4
GRIN1
GRIN2A
GRIN3A
GRM8
GSE1
GSN
GTF3C5
HABP4
HACD4
HAUS6
HDHD3
HECW1
HEMGN
HGFAC
HNRNPK
HOXD3
HOXD8
HS3ST4
HSPA5
IDNK
IER5L
IFNK
IFT74
IGFBPL1
IL11RA
INHBE
INIP
INPP5E
INVS
IPPK
ISCA1
ITPRID1
JAK2
JAZF1
KANK1
KCND2
KCNV2
KDM4C
KIAA1958
KIAA2026
KIF13B
KIF27
KLHL42
KRAS
KYAT1
LAMC3
LETMD1
LHX3
LIMA1
LINGO1
LINGO2
LPAR1
LRP5
LRRC8A
LRSAM1
LTBP3
LURAP1L
MAD1L1
MAMDC2
MAMDC4
MAN1B1
MAP1LC3B
MAPK10
MAPKAP1
MED27
MEGF11
MEGF9
METTL8
MFSD10
MFSD14B
MICAL2
MKLN1
MLANA
MLLT3
MOB3B
MORF4L1
MORN5
MPDZ
MPPED2
MRPL50
MRPS2
MRRF
MSANTD3
MSANTD3-TMEFF1
MSRA
MTAP
MTERF2
MVB12B
MVP
MYO5A
MYOM1
MYORG
NACC2
NAIF1
NAPEPLD
NAV2
NCS1
NDOR1
NDUFA8
NEK6
NELFB
NELL1
NFIB
NFIL3
NFX1
NIBAN2
NINJ1
NIPSNAP3A
NME4
NOL6
NOP14
NOXA1
NPDC1
NPR2
NR6A1
NRXN1
NSG1
NSMF
NTM
NTMT1
NTN4
NTNG2
NTRK2
NUDT2
NUP188
NUP214
NXNL2
ODF2
OLFM1
OLFML2A
ORM2
PACS1
PAEP
PAGR1
PAK1
PALM2AKAP2
PAPPA
PARVA
PAX6
PAXX
PBX3
PCGF3
PCSK5
PDCL
PDE3A
PGAP4
PHF19
PHF2
PHF24
PHPT1
PHYHD1
PIEZO1
PIP5KL1
PKP2
PLAA
PLEKHB1
PLGRKT
PLIN2
PLPP6
PLPP7
PLPPR1
PMPCA
POLE
POLE3
POLR1E
POMT1
PPFIBP1
PPP1R26
PPP6C
PRH2
PRMT8
PRPF4
PRRC2B
PRRT2
PRUNE2
PSAT1
PSIP1
PSMB7
PSMC3
PTBP3
PTCH1
PTGDS
PTGES
PTGES2
PTGR1
PTPA
PTPDC1
PTPN3
PTPN5
PTPRD
PTPRN2
PTRH1
PUM3
QSOX2
RAB14
RAB21
RABEPK
RABGAP1
RABL6
RAD23B
RAD52
RALGDS
RALGPS1
RANBP6
RAPGEF1
RASEF
RBFOX1
RBM18
RBMS2
RC3H2
RCL1
RECK
RERG
RESF1
REXO4
RFK
RFX3
RGP1
RGS12
RGS3
RHBDD1
RHNO1
RHPN1
RIC1
RIMBP2
RMI1
RNF208
RNF216
RNF38
ROR2
RPL12
RPL35
RPP25L
RRAGA
RUSC2
RXRA
S1PR3
SAPCD2
SARDH
SBNO1
SCAI
SCARB1
SCN8A
SEC16A
SEC61B
SECISBP2
SEMA3A
SEMA4D
SEPTIN2
SETX
SH2D3C
SH3GL2
SHANK2
SHB
SHC3
SHISA9
SIGMAR1
SKAP2
SLC10A4
SLC11A2
SLC14A2
SLC15A4
SLC1A1
SLC24A2
SLC25A25
SLC27A4
SLC2A13
SLC2A14
SLC2A6
SLC2A8
SLC31A1
SLC31A2
SLC35D2
SLC44A1
SLC4A8
SLC8A1
SLCO1B1
SLCO3A1
SMAGP
SMARCA2
SMC2
SMC5
SMCO4
SNAI3
SNAPC3
SNAPC4
SND1
SNX29
SNX30
SOCS2
SPACA9
SPIN1
SPOUT1
SPPL3
SPTAN1
SRGAP1
SRSF9
ST6GALNAC4
ST6GALNAC6
ST8SIA3
STK17A
STOM
STPG3
STX17
STX18
STXBP1
SURF2
SURF4
SURF6
SUSD1
SVEP1
SWAP70
SWI5
TAS2R14
TBC1D13
TBC1D2
TBX3
TDRD7
TENM4
TESK1
TEX10
TJP2
TLE1
TLE4
TLN1
TMED2
TMEFF1
TMEM117
TMEM132B
TMEM132C
TMEM132D
TMEM141
TMEM203
TMEM245
TMEM250
TMEM268
TMEM8B
TMOD1
TMTC1
TMTC2
TNC
TNIP2
TNPO3
TNRC18
TNS3
TOMM5
TOPORS
TOR1A
TOR1B
TOR2A
TP53I11
TPD52
TPM2
TRAF2
TRAPPC12
TRIAP1
TRIM14
TRIM32
TRMO
TRMT10B
TRPM3
TSC1
TSNARE1
TSPAN4
TSPAN9
TTC39B
TTF1
TTLL11
TUBB4B
TULP3
TUSC1
TUT7
TXN
UAP1L1
UBAC1
UBAP1
UBAP2
UBASH3B
UBE2R2
UCK1
UGCG
UGP2
UHRF2
UNC13B
URM1
USP20
VAV2
VCP
VLDLR
VPS13A
WDR31
WDR34
WDR38
WDR5
WDR7
WFS1
WHRN
WNK2
XKR6
XPA
ZBTB26
ZBTB34
ZBTB5
ZBTB6
ZCCHC7
ZDHHC21
ZER1
ZFAND5
ZMYND19
ZNF367
ZNF423
ZNF462
ZNF483
ZNF618
ZNF664
ZNF782
ZNF79
ZNF853
