## Supplementary Table 7 for "Genome-wide Identification of the Genetic Basis of Amyotrophic Lateral Sclerosis"

### Sheet: Sheet1
Supplementary Table 7: Manually curated ALS gene list with evidence for association including references
Gene Symbol	ALSoD (gene discovery method) (doi: 10.1002/humu.22157)	Targeted exon capture and sequencing in sporadic amyotrophic lateral sclerosis. PLoS genetics (2014) doi: 10.1371/journal.pgen.1004704 The candidate genes were sorted into four categories: (1) known ALS disease genes (Known ALS) (2) genes potentially associated with ALS (Associated) (3) candidate genes from our previously published analysis of ALS trios (Trios) [15] (4) genes containing RNA Recog…	Manual review	References
SOD1	YES (Linkage Analysis)	YES (Known ALS genes)		10.1002/humu.22157; 10.1371/journal.pgen.1004704
ALS2	YES (Linkage Analysis)	YES (Known ALS genes)		10.1002/humu.22157; 10.1371/journal.pgen.1004704
APEX1	YES (GWAS)	YES (Associated)		10.1002/humu.22157; 10.1371/journal.pgen.1004704
HFE	YES (GWAS)	YES (Associated)		10.1002/humu.22157; 10.1371/journal.pgen.1004704
GRN	YES (GWAS)	YES (Associated)		10.1002/humu.22157; 10.1371/journal.pgen.1004704
PON1	YES (GWAS)	YES (Associated)		10.1002/humu.22157; 10.1371/journal.pgen.1004704
PON2	YES (GWAS)	YES (Associated)		10.1002/humu.22157; 10.1371/journal.pgen.1004704
SMN1	YES (GWAS)	YES (Associated)		10.1002/humu.22157; 10.1371/journal.pgen.1004704
SMN2	YES (GWAS)	YES (Associated)		10.1002/humu.22157; 10.1371/journal.pgen.1004704
ANG	YES (Candidate gene)	YES (Known ALS genes)		10.1002/humu.22157; 10.1371/journal.pgen.1004704
VEGFA	YES (GWAS)	YES (Associated)		10.1002/humu.22157; 10.1371/journal.pgen.1004704
VEGFB			YES	10.1038/ng1211; 10.1016/j.pharmthera.2013.10.009; 10.1155/2014/947513; 10.1038/88842
VEGFC			YES	10.1038/ng1211; 10.1016/j.pharmthera.2013.10.009; 10.1155/2014/947513; 10.1038/88842
SLC1A1			YES	10.18632/aging.101195
SLC1A2	YES (GWAS)	YES (Associated)		10.1002/humu.22157; 10.1371/journal.pgen.1004704
NEFH	YES (Candidate gene)	YES (Known ALS genes)		10.1002/humu.22157; 10.1371/journal.pgen.1004704
DCTN1	YES (Candidate gene)	YES (Known ALS genes)		10.1002/humu.22157; 10.1371/journal.pgen.1004704
NEFL			YES	10.1093/jnen/59.11.972; 10.1097/00005072-199405000-00002; 10.1046/j.1471-4159.2002.01045.x; 10.1007/s00401-019-02093-x
CNTF	YES (GWAS)	YES (Associated)		10.1002/humu.22157; 10.1371/journal.pgen.1004704
IFT74			YES	10.1016/j.neurobiolaging.2007.02.022; 10.1186/1471-2377-6-44
MAPT	YES (GWAS)	YES (Associated)		10.1002/humu.22157; 10.1371/journal.pgen.1004704
CHMP2B	YES (Linkage, Candidate gene)	YES (Known ALS genes)		10.1002/humu.22157; 10.1371/journal.pgen.1004704
NEFM			YES	10.1186/s13041-018-0386-3; 10.1007/s00401-019-02093-x
PRPH	YES (Unknown)	YES (RNA Recognition Motifs (RRMs))		10.1002/humu.22157; 10.1371/journal.pgen.1004704
SETX	YES (Linkage Analysis)	YES (Known ALS genes)		10.1002/humu.22157; 10.1371/journal.pgen.1004704
ASIC2			YES	10.1056/NEJMoa070174
ADAMTS20			YES	10.1056/NEJMoa070174
ALK			YES	10.1056/NEJMoa070174
AMPH			YES	10.1056/NEJMoa070174
TBC1D32			YES	10.1056/NEJMoa070174
CGNL1			YES	10.1056/NEJMoa070174
COL4A1			YES	10.1056/NEJMoa070174
DBF4B			YES	10.1056/NEJMoa070174
DGKB			YES	10.1056/NEJMoa070174
DGKD			YES	10.1056/NEJMoa070174
DHX38			YES	10.1056/NEJMoa070174
DSC3			YES	10.1056/NEJMoa070174
EIF5A			YES	10.1056/NEJMoa070174; 10.1371/journal.pone.0198874; 10.15252/embj.201490493
EPHB3			YES	10.1056/NEJMoa070174
FARS2			YES	10.1056/NEJMoa070174
FBXO15			YES	10.1056/NEJMoa070174
FGGY	YES (GWAS)	YES (Associated)		10.1002/humu.22157; 10.1371/journal.pgen.1004704
FOXA2			YES	10.1056/NEJMoa070174
RAP1GAP2			YES	10.1056/NEJMoa070174
GNG7			YES	10.1056/NEJMoa070174
GPR26			YES	10.1056/NEJMoa070174
GYPC			YES	10.1056/NEJMoa070174
IL18RAP			YES	10.1056/NEJMoa070174
IL2RB			YES	10.1056/NEJMoa070174
IQGAP2			YES	10.1056/NEJMoa070174
ATP23			YES	10.1056/NEJMoa070174
MAGI2			YES	10.1056/NEJMoa070174
MBTPS1			YES	10.1056/NEJMoa070174
NELL1			YES	10.1056/NEJMoa070174
NFIA			YES	10.1056/NEJMoa070174
NOX4			YES	10.1056/NEJMoa070174
PARP8			YES	10.1056/NEJMoa070174
PCF11			YES	10.1056/NEJMoa070174
PCSK5			YES	10.1056/NEJMoa070174
PFN2		YES (Associated)	YES	10.1371/journal.pgen.1004704; 10.1056/NEJMoa070174
PLXDC2			YES	10.1056/NEJMoa070174
PRDM1			YES	10.1056/NEJMoa070174
BBS9			YES	10.1056/NEJMoa070174
PTPRT			YES	10.1056/NEJMoa070174
SLCO3A1			YES	10.1056/NEJMoa070174
SOX21			YES	10.1056/NEJMoa070174
TACR2			YES	10.1056/NEJMoa070174
TIAM2			YES	10.1056/NEJMoa070174
TMCC2			YES	10.1056/NEJMoa070174
TUFT1			YES	10.1056/NEJMoa070174
WNT9A			YES	10.1056/NEJMoa070174
IKZF2			YES	10.1056/NEJMoa070174
KIFAP3	YES (GWAS)	YES (Associated)		10.1002/humu.22157; 10.1371/journal.pgen.1004704
VAPB	YES (Candidate gene)	YES (Known ALS genes)		10.1002/humu.22157; 10.1371/journal.pgen.1004704
ELP3	YES (Microsatellite, GWAS)	YES (Associated)		10.1002/humu.22157; 10.1371/journal.pgen.1004704
FIG4	YES (Candidate gene)	YES (Known ALS genes)		10.1002/humu.22157; 10.1371/journal.pgen.1004704
GRIA2			YES	10.1016/j.neurobiolaging.2010.03.007; 10.1523/JNEUROSCI.2084-06.2006; 10.1038/427801a; 10.1002/1531-8249(199912)46:6<806::aid-ana2>3.0.co; 2-s
GEMIN2			YES	10.1016/j.nbd.2009.03.005; 10.1371/journal.pone.0104614
ITPR2	YES (GWAS)	YES (Associated)		10.1002/humu.22157; 10.1371/journal.pgen.1004704
DPP6	YES (GWAS)	YES (Associated)		10.1002/humu.22157; 10.1371/journal.pgen.1004704
UPF2			YES	10.1093/hmg/ddm361
FBXO8			YES	10.1093/hmg/ddm361
ARSG			YES	10.1093/hmg/ddm361
PDE4B			YES	10.1093/hmg/ddm361
TCEA1			YES	10.1093/hmg/ddm361
RNF14			YES	10.1093/hmg/ddm361
RBFOX1			YES	10.1093/hmg/ddm361
FOXF2			YES	10.1093/hmg/ddm361
RNF6			YES	10.1093/hmg/ddm361
ZFP64	YES (GWAS)	YES (Associated)		10.1002/humu.22157; 10.1371/journal.pgen.1004704
SUSD1	YES (GWAS)	YES (Associated)		10.1002/humu.22157; 10.1371/journal.pgen.1004704
FHDC1			YES	10.1016/S1474-4422(07)70037-6
SLC25A26			YES	10.1016/S1474-4422(07)70037-6
SHROOM3			YES	10.1016/S1474-4422(07)70037-6
CDH13	YES (GWAS)	YES (Associated)		10.1002/humu.22157; 10.1371/journal.pgen.1004704
DAB1			YES	10.1016/S1474-4422(07)70037-6
GRK3			YES	10.1016/S1474-4422(07)70037-6
SETD7			YES	10.1016/S1474-4422(07)70037-6
FAM19A5			YES	10.1016/S1474-4422(07)70037-6
ADARB1			YES	10.1016/j.jocn.2015.12.039; 10.1371/journal.pone.0043469; 10.1002/emmm.201302935
CHGA			YES	10.1371/journal.pone.0044401; 10.1016/j.regpep.2008.07.009; 10.1111/j.1471-4159.2010.06979.x
CHGB	YES (Candidate gene)			10.1002/humu.22157
ATXN2	YES (Candidate gene)	YES (Known ALS genes)		10.1002/humu.22157; 10.1371/journal.pgen.1004704
OPTN	YES (Homozygosity mapping)	YES (Known ALS genes)		10.1002/humu.22157; 10.1371/journal.pgen.1004704
APOE	YES (GWAS)	YES (Associated)		10.1002/humu.22157; 10.1371/journal.pgen.1004704
SLC11A2			YES	10.1016/j.jns.2010.12.018
ALAD	YES (GWAS)	YES (Associated)		10.1002/humu.22157; 10.1371/journal.pgen.1004704
C7orf57			YES	10.1093/hmg/ddp059
CST3	YES (GWAS)	YES (Associated)		10.1002/humu.22157; 10.1371/journal.pgen.1004704
DHFR			YES	10.3109/17482968.2010.536985
EPO			YES	10.1016/j.neulet.2007.02.002; 10.1016/j.expneurol.2006.11.002; 10.1016/j.neurobiolaging.2007.08.008
F7			YES	10.1186/1471-2105-9-254
FMO1			YES	10.1080/17482960600864413; 10.1046/j.1471-4159.2001.00231.x
ITGA2			YES	10.1186/1471-2105-9-254
LIPC	YES (GWAS)	YES (Associated)		10.1002/humu.22157; 10.1371/journal.pgen.1004704
MTHFR			YES	10.1186/1471-2105-9-254; 10.3109/17482968.2010.536985
NOS3			YES	10.1186/1471-2105-9-254
OGG1	YES (GWAS)	YES (Associated)		10.1002/humu.22157; 10.1371/journal.pgen.1004704
PON3	YES (GWAS)	YES (Associated)		10.1002/humu.22157; 10.1371/journal.pgen.1004704
PSEN1	YES (GWAS)	YES (Associated)		10.1002/humu.22157; 10.1371/journal.pgen.1004704
SOD2	YES (GWAS)	YES (Associated)		10.1002/humu.22157; 10.1371/journal.pgen.1004704
SUN3			YES	10.1093/hmg/ddp059
TMEM106B			YES	10.1007/s00401-010-0782-y
TXNRD1			YES	10.1016/j.freeradbiomed.2008.09.041
UNC13A	YES (GWAS)	YES (Associated)		10.1002/humu.22157; 10.1371/journal.pgen.1004704
XRCC1			YES	10.3109/17482960903220297
CRYM	YES (GWAS)	YES (Associated)		10.1002/humu.22157; 10.1371/journal.pgen.1004704
DAO	YES (Linkage, Candidate gene)	YES (Known ALS genes)		10.1002/humu.22157; 10.1371/journal.pgen.1004704
LUM	YES (GWAS)	YES (Associated)		10.1002/humu.22157; 10.1371/journal.pgen.1004704
VCP	YES (Candidate gene)	YES (Known ALS genes)		10.1002/humu.22157; 10.1371/journal.pgen.1004704
RNF19A	YES (GWAS)	YES (Associated)		10.1002/humu.22157; 10.1371/journal.pgen.1004704
KDR	YES (GWAS)	YES (Associated)		10.1002/humu.22157; 10.1371/journal.pgen.1004704
LIF	YES (GWAS)	YES (Associated)		10.1002/humu.22157; 10.1371/journal.pgen.1004704
SPAST	YES (Candidate gene)	YES (Associated)		10.1002/humu.22157; 10.1371/journal.pgen.1004704
C9orf72	YES (GWAS)	YES (Known ALS genes)		10.1002/humu.22157; 10.1371/journal.pgen.1004704
PFN1	YES (NGS)	YES (Known ALS genes)		10.1002/humu.22157; 10.1371/journal.pgen.1004704
HNRNPA1	YES (Linkage Analysis, NGS)	YES (RNA Recognition Motifs (RRMs))		10.1002/humu.22157; 10.1371/journal.pgen.1004704
HNRNPA2B1	YES (GWAS)	YES (RNA Recognition Motifs (RRMs))		10.1002/humu.22157; 10.1371/journal.pgen.1004704
SPG11	YES (Linkage Analysis)	YES (Associated)		10.1002/humu.22157; 10.1371/journal.pgen.1004704
SQSTM1	YES (Candidate gene)	YES (Associated)		10.1002/humu.22157; 10.1371/journal.pgen.1004704
TBK1	YES (Exome Sequencing)			10.1002/humu.22157
NEK1			YES	10.1038/ng.3626
CHCHD10	YES (NGS)			10.1002/humu.22157
SIGMAR1	YES (Candidate gene)	YES (Known ALS genes)		10.1002/humu.22157; 10.1371/journal.pgen.1004704
SS18L1	YES (Exome Sequencing)	YES (Trio)		10.1002/humu.22157; 10.1371/journal.pgen.1004704
MATR3	YES (NGS)			10.1002/humu.22157
TUBA4A	YES (NGS)			10.1002/humu.22157
GLE1	YES (Unknown)		YES	10.1002/humu.22157; 10.1038/nature14974
AGT	YES (GWAS)	YES (Associated)		10.1002/humu.22157; 10.1371/journal.pgen.1004704
B4GALT6	YES (GWAS)	YES (Associated)		10.1002/humu.22157; 10.1371/journal.pgen.1004704
BCL11B	YES (GWAS)	YES (Associated)		10.1002/humu.22157; 10.1371/journal.pgen.1004704
BCL6	YES (GWAS)	YES (Associated)		10.1002/humu.22157; 10.1371/journal.pgen.1004704
C1orf27	YES (GWAS)	YES (Associated)		10.1002/humu.22157; 10.1371/journal.pgen.1004704
CCS	YES (GWAS)	YES (Associated)		10.1002/humu.22157; 10.1371/journal.pgen.1004704
CDH22	YES (GWAS)	YES (Associated)		10.1002/humu.22157; 10.1371/journal.pgen.1004704
CNTN4	YES (GWAS)	YES (Associated)		10.1002/humu.22157; 10.1371/journal.pgen.1004704
CNTN6	YES (GWAS)	YES (Associated)		10.1002/humu.22157; 10.1371/journal.pgen.1004704
CRIM1	YES (GWAS)	YES (Associated)		10.1002/humu.22157; 10.1371/journal.pgen.1004704
CYP2D6	YES (GWAS)	YES (Associated)		10.1002/humu.22157; 10.1371/journal.pgen.1004704
DIAPH3	YES (GWAS)	YES (Associated)		10.1002/humu.22157; 10.1371/journal.pgen.1004704
DISC1	YES (GWAS)	YES (Associated)		10.1002/humu.22157; 10.1371/journal.pgen.1004704
DOC2B	YES (GWAS)	YES (Associated)		10.1002/humu.22157; 10.1371/journal.pgen.1004704
DYNC1H1	YES (GWAS)	YES (Associated)		10.1002/humu.22157; 10.1371/journal.pgen.1004704
EFEMP1	YES (GWAS)	YES (Associated)		10.1002/humu.22157; 10.1371/journal.pgen.1004704
FEZF2	YES (GWAS)	YES (Associated)		10.1002/humu.22157; 10.1371/journal.pgen.1004704
GARS	YES (GWAS)	YES (Associated)		10.1002/humu.22157; 10.1371/journal.pgen.1004704
GRB14	YES (GWAS)	YES (Associated)		10.1002/humu.22157; 10.1371/journal.pgen.1004704
HEXA	YES (GWAS)	YES (Associated)		10.1002/humu.22157; 10.1371/journal.pgen.1004704
LOX	YES (GWAS)	YES (Associated)		10.1002/humu.22157; 10.1371/journal.pgen.1004704
NAIP	YES (GWAS)	YES (Associated)		10.1002/humu.22157; 10.1371/journal.pgen.1004704
NETO1	YES (GWAS)	YES (Associated)		10.1002/humu.22157; 10.1371/journal.pgen.1004704
NT5C1A	YES (GWAS)	YES (Associated)		10.1002/humu.22157; 10.1371/journal.pgen.1004704
OMA1	YES (GWAS)	YES (Associated)		10.1002/humu.22157; 10.1371/journal.pgen.1004704
PCP4	YES (GWAS)	YES (Associated)		10.1002/humu.22157; 10.1371/journal.pgen.1004704
PFN3		YES (Associated)		10.1371/journal.pgen.1004704
PVR	YES (GWAS)	YES (Associated)		10.1002/humu.22157; 10.1371/journal.pgen.1004704
RAMP3	YES (GWAS)	YES (Associated)		10.1002/humu.22157; 10.1371/journal.pgen.1004704
SCN7A	YES (GWAS)	YES (Associated)		10.1002/humu.22157; 10.1371/journal.pgen.1004704
SELL	YES (GWAS)	YES (Associated)		10.1002/humu.22157; 10.1371/journal.pgen.1004704
SEMA6A	YES (GWAS)	YES (Associated)		10.1002/humu.22157; 10.1371/journal.pgen.1004704
SLC39A11	YES (GWAS)	YES (Associated)		10.1002/humu.22157; 10.1371/journal.pgen.1004704
SNCG	YES (GWAS)	YES (Associated)		10.1002/humu.22157; 10.1371/journal.pgen.1004704
SOX5	YES (GWAS)	YES (Associated)		10.1002/humu.22157; 10.1371/journal.pgen.1004704
SPG7	YES (GWAS)	YES (Associated)		10.1002/humu.22157; 10.1371/journal.pgen.1004704
SYT9	YES (GWAS)	YES (Associated)		10.1002/humu.22157; 10.1371/journal.pgen.1004704
UBQLN1		YES (Known ALS genes)		10.1371/journal.pgen.1004704
VDR	YES (GWAS)	YES (Associated)		10.1002/humu.22157; 10.1371/journal.pgen.1004704
VPS54	YES (GWAS)	YES (Associated)		10.1002/humu.22157; 10.1371/journal.pgen.1004704
ZNF512B	YES (GWAS)	YES (Associated)		10.1002/humu.22157; 10.1371/journal.pgen.1004704
ZNF746	YES (GWAS)	YES (Associated)		10.1002/humu.22157; 10.1371/journal.pgen.1004704
ERBB4	YES (Linkage Analysis, NGS)	YES (Associated)		10.1002/humu.22157; 10.1371/journal.pgen.1004704
AIM1L (CRYBG2)		YES (Trio)		10.1371/journal.pgen.1004704
CHRM1		YES (Trio)		10.1371/journal.pgen.1004704
CNOT1		YES (Trio)		10.1371/journal.pgen.1004704
CSNK1G3	YES (GWAS)	YES (Trio)		10.1002/humu.22157; 10.1371/journal.pgen.1004704
EHMT1		YES (Trio)		10.1371/journal.pgen.1004704
ELL		YES (Trio)		10.1371/journal.pgen.1004704
FAM151A		YES (Trio)		10.1371/journal.pgen.1004704
IZUMO1R		YES (Trio)		10.1371/journal.pgen.1004704
FOXA1		YES (Trio)		10.1371/journal.pgen.1004704
FOXK1		YES (Trio)		10.1371/journal.pgen.1004704
GPR132		YES (Trio)		10.1371/journal.pgen.1004704
HDAC10		YES (Trio)		10.1371/journal.pgen.1004704
HOXD8		YES (Trio)		10.1371/journal.pgen.1004704
HS3ST2		YES (Trio)		10.1371/journal.pgen.1004704
KIF13A		YES (Trio)		10.1371/journal.pgen.1004704
KRTAP21-2		YES (Trio)		10.1371/journal.pgen.1004704
KTI12		YES (Trio)		10.1371/journal.pgen.1004704
ADGRL3		YES (Trio)		10.1371/journal.pgen.1004704
NCKAP5		YES (Trio)		10.1371/journal.pgen.1004704
NTM		YES (Trio)		10.1371/journal.pgen.1004704
OR5B3		YES (Trio)		10.1371/journal.pgen.1004704
PLEKHO2		YES (Trio)		10.1371/journal.pgen.1004704
SRCAP		YES (Trio)		10.1371/journal.pgen.1004704
STARD13		YES (Trio)		10.1371/journal.pgen.1004704
TRPM4		YES (Trio)		10.1371/journal.pgen.1004704
UBQLN3		YES (Trio)		10.1371/journal.pgen.1004704
UTP6		YES (Trio)		10.1371/journal.pgen.1004704
VCL		YES (Trio)		10.1371/journal.pgen.1004704
WDR1		YES (Trio)		10.1371/journal.pgen.1004704
ZNF410		YES (Trio)		10.1371/journal.pgen.1004704
ZNF778		YES (Trio)		10.1371/journal.pgen.1004704
CELF4		YES (RNA Recognition Motifs (RRMs))		10.1371/journal.pgen.1004704
CSTF2T		YES (RNA Recognition Motifs (RRMs))		10.1371/journal.pgen.1004704
DAZAP1		YES (RNA Recognition Motifs (RRMs))		10.1371/journal.pgen.1004704
ELAVL1		YES (RNA Recognition Motifs (RRMs))		10.1371/journal.pgen.1004704
ELAVL2		YES (RNA Recognition Motifs (RRMs))		10.1371/journal.pgen.1004704
ELAVL3		YES (RNA Recognition Motifs (RRMs))		10.1371/journal.pgen.1004704
ELAVL4		YES (RNA Recognition Motifs (RRMs))		10.1371/journal.pgen.1004704
G3BP1		YES (RNA Recognition Motifs (RRMs))		10.1371/journal.pgen.1004704
G3BP2		YES (RNA Recognition Motifs (RRMs))		10.1371/journal.pgen.1004704
HNRNPA0		YES (RNA Recognition Motifs (RRMs))		10.1371/journal.pgen.1004704
HNRNPA1L2		YES (RNA Recognition Motifs (RRMs))		10.1371/journal.pgen.1004704
HNRNPA3		YES (RNA Recognition Motifs (RRMs))		10.1371/journal.pgen.1004704
HNRNPAB		YES (RNA Recognition Motifs (RRMs))		10.1371/journal.pgen.1004704
HNRNPD		YES (RNA Recognition Motifs (RRMs))		10.1371/journal.pgen.1004704
HNRNPH3		YES (RNA Recognition Motifs (RRMs))		10.1371/journal.pgen.1004704
MSI2		YES (RNA Recognition Motifs (RRMs))		10.1371/journal.pgen.1004704
PSPC1		YES (RNA Recognition Motifs (RRMs))		10.1371/journal.pgen.1004704
RBM14		YES (RNA Recognition Motifs (RRMs))		10.1371/journal.pgen.1004704
RBM33		YES (RNA Recognition Motifs (RRMs))		10.1371/journal.pgen.1004704
RBMS1	YES (GWAS)	YES (RNA Recognition Motifs (RRMs))		10.1002/humu.22157; 10.1371/journal.pgen.1004704
SFPQ		YES (RNA Recognition Motifs (RRMs))		10.1371/journal.pgen.1004704
SSB		YES (RNA Recognition Motifs (RRMs))		10.1371/journal.pgen.1004704
TIA1		YES (RNA Recognition Motifs (RRMs))		10.1371/journal.pgen.1004704
TIAL1		YES (Trio)		10.1371/journal.pgen.1004704
XPO1			YES	10.1038/nature14974; 10.1038/srep20877; 10.1038/emboj.2010.82; 10.1073/pnas.0912384106; 10.1261/rna.034769.112
RAN			YES	10.1038/nature14974; 10.1101/gad.1158803; 10.1126/science.1178705; 10.1261/rna.5167604
SRRT			YES	10.1038/nature14974; 10.1016/j.cell.2009.04.046; 10.1016/j.cell.2009.04.045; 10.1016/j.molcel.2011.12.020
NCBP2			YES	10.1038/nature14974; 10.1016/j.cell.2009.04.046; 10.1038/emboj.2010.82
NCBP1			YES	10.1038/nature14974; 10.1016/j.cell.2009.04.046; 10.1038/emboj.2010.82
RANGAP1			YES	10.1038/nature14973
TARDBP	YES (Linkage, Candidate gene)	YES (Known ALS genes)		10.1002/humu.22157; 10.1371/journal.pgen.1004704; 10.1038/nature03120
FUS	YES (Linkage, Candidate gene)	YES (Known ALS genes)		10.1002/humu.22157; 10.1371/journal.pgen.1004704; 10.1038/nature03120
HNRNPH1		YES (RNA Recognition Motifs (RRMs))		10.1371/journal.pgen.1004704; 10.1371/journal.pone.0019391; 10.1016/j.yexcr.2007.07.020
EWSR1	YES (GWAS)	YES (Known ALS genes)		10.1002/humu.22157; 10.1371/journal.pgen.1004704; 10.1038/nature03120
TAF15	YES (Candidate gene)	YES (Known ALS genes)		10.1002/humu.22157; 10.1371/journal.pgen.1004704; 10.1038/nature03120
WDR7	YES (Candidate gene)	YES (Associated)	YES	10.1016/j.ajhg.2020.07.004
GLT8D1	YES (Candidate gene)	YES (Associated)	YES	10.1016/j.celrep.2019.02.006
DNAJC7	YES (Candidate gene)	YES (Associated)	YES	10.1038/s41593-019-0530-0
