## Supplementary Table 8 for "Genome-wide Identification of the Genetic Basis of Amyotrophic Lateral Sclerosis"

### Sheet: Sheet1
Supplementary Table 8: Clusters of RefMap homologs
C1	C2
1110008P14Rik	1700007K13Rik
1110059E24Rik	2210016F16Rik
9930021J03Rik	Abca1
Aco1	Abca2
Agtpbp1	Abl1
Ak1	Acer2
AK157302	Adamtsl1
Alad	Adipor2
Alg2	Ak3
Alkbh8	Aldh1a2
Amph	Aldh1l2
Apba1	Anapc2
Aptx	Angptl2
Arpc5l	Anp32b
Asb6	Ass1
Atp6v1g1	Astn2
Atxn1l	Atp10a
Atxn2	B4galt1
Atxn7l1	Bcl7c
Auh	Bin3
Baz2a	Brd3
BC005624	Cacfd1
Bicd2	Card19
Bmt2	Cars
Brinp1	Ccdc77
Btbd11	Ccnd1
Caap1	Cd9
Cacna1b	Cdk5rap2
Cacna1c	Cers5
Camsap1	Cflar
Carnmt1	Chid1
Ccdc107	Chst11
Cdc26	Ciz1
Cdc37l1	Clip2
Cdk20	Clta
Cdkn1b	Cntrl
Chmp5	Col15a1
Clstn3	Col27a1
Cntfr	Col5a1
Cntln	Crat
Coro2a	Creb3
Csrnp2	Cry1
Dab2ip	Ctnnal1
Dctn3	D2hgdh
Decr2	Daglb
Dennd4c	Dapk1
Dennd5a	Dazap2
Diras2	Dcaf10
Dnaja1	Ddx55
Dnm1	Ddx58
Dpysl5	Dennd1a
E130308A19Rik	Dnlz
Edf1	Dolk
Egfl7	Dolpp1
Ehmt1	Dpm2
Elavl2	Dpp7
Eng	Dusp6
Epb41l4b	E130309D02Rik
Erc1	Ecm2
Erich1	Elp4
Erp44	Endog
Exoc4	Ermp1
Faim2	Exosc2
Fam120a	Ext2
Fam122a	Fam102a
Fam193a	Fam129b
Fam222a	Fam174b
Fancc	Fam189a2
Fat3	Fam214b
Fbxo10	Fam219a
Fbxo31	Farp2
Fbxw2	Fbrsl1
Fnbp1	Fbxw5
Focad	Fbxw8
Frmd3	Fgd3
Frrs1l	Fgd6
Fryl	Ficd
Fsd1l	Fkbp15
Fubp3	Fktn
Fxn	Frmd8
Fxyd2	Frmpd1
Gabbr2	Gab2
Gabra5	Gadd45g
Galnt9	Galnt18
Galt	Gas1
Gapvd1	Glipr2
Garnl3	Gm10320
Gatc	Gm2000
Gba2	Gna12
Gkap1	Gne
Gli3	Golm1
Gls2	Gpr107
Gnao1	Gsn
Golga1	Gtf3c5
Gpsm1	Hacd4
Gramd1b	Haus6
Grhpr	Hnrnpk
Gria4	Hspa5
Grin1	Ier5l
Grin3a	Il11ra1
Grm8	Inpp5e
Gse1	Invs
Habp4	Kank1
Hdhd3	Kdm4c
Hecw1	Kyat1
Hoxd8	Letmd1
Hs3st4	Lrrc8a
Idnk	Ltbp3
Ift74	Mad1l1
Inip	Man1b1
Ippk	Map1lc3b
Jak2	Med27
Kcnd2	Megf11
Kif13b	Mfsd10
Klhl42	Mfsd14b
Kras	Mpdz
Lima1	Msantd3
Lingo1	Mvb12b
Lingo2	Mvp
Lpar1	Nav2
Lrsam1	Ndor1
Lurap1l	Nek6
Mapk10	Ninj1
Mapkap1	Nipsnap3b
Megf9	Nol6
Mettl8	Npdc1
Mical2	Npr2
Mkln1	Ntn4
Mllt3	Nup188
Mob3b	Nup214
Morf4l1	Pacs1
Mpped2	Pcsk5
Mrpl50	Phf2
Mrps2	Phpt1
Mrrf	Plekhb1
Msra	Plgrkt
Mtap	Plin2
Mterf2	Pmpca
Myo5a	Pole3
Nacc2	Pomt1
Napepld	Ppp6c
Ncs1	Prpf4
Ndufa8	Psmc3
Nelfb	Ptbp3
Nell1	Ptgds
Nfib	Ptges2
Nfx1	Qsox2
Nop14	Rad23b
Nrxn1	Ralgds
Nsg1	Ralgps1
Nsmf	Rapgef1
Ntm	Rbms2
Ntmt1	Rexo4
Ntrk2	Rgp1
Nudt2	Rgs12
Odf2	Rhbdd1
Olfm1	Rmi1
Pak1	Rnf38
Parva	Rpl12
Pax6	Rraga
Pbx3	Rusc2
Pcgf3	S1pr3
Pdcl	Sardh
Phf24	Scarb1
Plaa	Sec16a
Plpp6	Secisbp2
Plpp7	Sema4d
Plppr1	Shb
Ppfibp1	Sigmar1
Ppp1r26	Skap2
Prmt8	Slc11a2
Prrc2b	Slc15a4
Prune2	Slc2a6
Psat1	Slc2a8
Psip1	Slc31a1
Psmb7	Slc31a2
Ptch1	Slc44a1
Ptpa	Slc4a8
Ptpdc1	Snd1
Ptpn3	Sppl3
Ptpn5	Srsf9
Ptprd	St6galnac4
Pum3	Stom
Rab14	Stx18
Rab21	Surf2
Rabepk	Surf4
Rabgap1	Surf6
Rabl6	Tbc1d13
Rad52	Tdrd7
Ranbp6	Tenm4
Rbfox1	Tle1
Rbm18	Tln1
Rc3h2	Tmed2
Rcl1	Tmem117
Reck	Tmem141
Rerg	Tmem203
Rfk	Tmem268
Rfx3	Tmod1
Rhno1	Topors
Ric1	Tor1a
Rnf208	Tor1b
Rnf216	Tor2a
Rpp25l	Tpm2
Rxra	Traf2
Sbno1	Tsc1
Scai	Tspan4
Scn8a	Tspan9
Sema3a	Tulp3
Setx	Tusc1
Sh2d3c	Txn1
Sh3gl2	Uap1l1
Shank2	Ubap2
Shisa9	Ubash3b
Slc1a1	Ube2r2
Slc24a2	Unc13b
Slc25a25	Urm1
Slc27a4	Vav2
Slc2a13	Vcp
Slc8a1	Wdr38
Slco3a1	Wfs1
Smarca2	Whrn
Smc2	Xpa
Smc5	Zbtb6
Snapc3	Zfp367
Snapc4
Snx30
Socs2
Spin1
Spout1
Sptan1
Srgap1
St6galnac6
St8sia3
Stx17
Stxbp1
Swap70
Swi5
Tesk1
Tex10
Tjp2
Tle4
Tmeff1
Tmem132b
Tmem132c
Tmem245
Tmem246
Tmem8b
Tmtc1
Tmtc2
Tnpo3
Tns3
Tpd52
Trappc12
Triap1
Trim32
Trmt10b
Trp53i11
Trpm3
Ttc39b
Ttf1
Ttll11
Tubb4b
Ubac1
Ubap1
Uck1
Ugcg
Ugp2
Uhrf2
Usp20
Vldlr
Vps13a
Wdr34
Wdr5
Wdr7
Wnk2
Zbtb26
Zbtb34
Zbtb5
Zcchc7
Zdhhc21
Zer1
Zfand5
Zfp423
Zfp462
Zfp664
Zmynd19
