## Supplementary Table 11 for "Genome-wide Identification of the Genetic Basis of Amyotrophic Lateral Sclerosis"

### Sheet: Blad1
Name		Email	Affiliation 1.	Affiliation 2.
Ian	Blair	ian.blair@mq.edu.au	Centre for Motor Neuron Disease Research, Faculty of Medicine and Health Sciences, Macquarie University, Sydney, Australia
Naomi R.	Wray	naomi.wray@uq.edu.au	Centre for Neurogenetics & Statistical Genomics, Queensland Brain Institute, University of Queensland, St Lucia, Australia
Matthew	Kiernan	matthew.kiernan@sydney.edu.au	Brain and Mind Centre, The University of Sydney, Sydney, NSW, Australia	Department of Neurology, Royal Prince Alfred Hospital, Sydney, NSW, Australia
Miguel	Mitne Neto	mmitne@gmail.com	Universidade de São Paulo, Brazil
Adriano	Chio	adriano.chio@unito.it	“Rita Levi Montalcini” Department of Neuroscience, ALS Centre, University of Torino, Turin, Italy.	Azienda Ospedaliera Città della Salute e della Scienza, Torino, Italy.
Ruben	Cauchi	ruben.cauchi@um.edu.mt	Centre for Molecular Medicine & Biobanking, University of Malta, Malta	Department of Physiology & Biochemistry, Faculty of Medicine & Surgery, University of Malta, Malta
Wim	Robberecht	wim.robberecht@uzleuven.be	KU Leuven - University of Leuven, Department of Neurology and Neurosciences, Leuven, Belgium	VIB, Center for Brain & Disease Research, Laboratory of Neurobiology, Leuven, Belgium.
Philip	van Damme	philip.vandamme@uzleuven.be	KU Leuven - University of Leuven, Department of Neurology and Neurosciences, Leuven, Belgium	VIB, Center for Brain & Disease Research, Laboratory of Neurobiology, Leuven, Belgium
Philippe	Corcia	corcia@med.univ-tours.fr	Centre SLA, CHRU de Tours, Tours, France; UMR 1253, iBrain, Université de Tours, Inserm, Tours, France.	Federation des Centres SLA Tours and Limoges, LITORALS, Tours, France.
Philippe	Couratier	philippe.couratier@unilim.fr	Centre SLA, CHU Dupuytren Limoges, France
Orla	Hardiman	orla@hardiman.net	Academic Unit of Neurology, Trinity College Dublin, Trinity Biomedical Sciences Institute, Dublin, Republic of Ireland.	Department of Neurology, Beaumont Hospital, Dublin, Republic of Ireland.
Russell	McLaughin	mclaugr@tcd.ie	Complex Trait Genomics Laboratory, Smurfit Institute of Genetics, Trinity College Dublin, Dublin, Republic of Ireland.
Marc	Gotkine	marc@gotkine.com	The Agnes Ginges Center for Human Neurogenetics, Hadassah-Hebrew,University Medical Center, Jerusalem, Israel
Vivian	Drory	vdrory@post.tau.ac.il	Department of Neurology Tel-Aviv Sourasky Medical Centre , Israel.
Nicola	Ticozzi	n.ticozzi@auxologico.it	Department of Neurology and Laboratory of Neuroscience, IRCCS Istituto Auxologico Italiano, Milano, Italy.	Department of Pathophysiology and Tranplantation, ‘Dino Ferrari’ Center, Università degli Studi di Milano, Milano, Italy.
Vincenzo	Silani	vincenzo@silani.com	Department of Neurology and Laboratory of Neuroscience, IRCCS Istituto Auxologico Italiano, Milano, Italy.	Department of Pathophysiology and Tranplantation, ‘Dino Ferrari’ Center, Università degli Studi di Milano, Milano, Italy.
Jan H.	Veldink	J.H.Veldink@umcutrecht.nl	Department of Neurology, UMC Utrecht Brain Center, University Medical Center Utrecht, Utrecht University, Utrecht, The Netherlands.
Leonard H.	van den Berg	L.H.vandenBerg@umcutrecht.nl	Department of Neurology, UMC Utrecht Brain Center, University Medical Center Utrecht, Utrecht University, Utrecht, The Netherlands.
Mamede	de Carvalho	mamedemg@gmail.com	Instituto de Fisiologia, Instituto de Medicina Molecular,Faculdade de Medicina, Universidade de Lisboa, Lisbon, Portugal	Department of Neurosciences, Hospital de Santa Maria-CHLN, Lisbon, Portugal.
Jesus S.	Mora Pardina	jesussmora@icloud.com	ALS Unit, Hospital San Rafael, Madrid, Spain.
Monica	Povedano	mpovedano@bellvitgehospital.cat	la Unitat Funcional de Motoneurona, Cap de Secció de Neurofisiologia, Servei de Neurologia, Hospital Universitario de Bellvitge-IDIBELL
Peter	Andersen	peter.andersen@umu.se	Department of Clinical Science, Neurosciences, Umeå University, Sweden.
Markus	Weber	markus.weber@kssg.ch	Neuromuscular Diseases Unit/ALS Clinic, Kantonsspital St. Gallen, 9007, St. Gallen, Switzerland.
Nazli A.	Başak	nbasak@ku.edu.tr	Koç University, School of Medicine, KUTTAM-NDAL, Istanbul Turkey.
Ammar	Al-Chalabi	ammar.al-chalabi@kcl.ac.uk	Maurice Wohl Clinical Neuroscience Institute, King's College London, Department of Basic and Clinical Neuroscience, London, UK.
Chris	Shaw	chris.shaw@kcl.ac.uk	Maurice Wohl Clinical Neuroscience Institute, King's College London, Department of Basic and Clinical Neuroscience, London, UK.
Pamela J.	Shaw	pamela.shaw@sheffield.ac.uk	Sheffield Institute for Translational Neuroscience (SITraN), University of Sheffield, Sheffield, UK.
Karen E.	Morrison	k.morrison@qub.ac.uk	School of Medicine, Dentistry and Biomedical Sciences, Queen’s University Belfast, UK.
John E.	Landers	John.Landers@umassmed.edu	Department of Neurology, University of Massachusetts Medical School, Worcester, MA, USA.
Jonathan D.	Glass	jglas03@emory.edu	Department Neurology, Emory University School of Medicine, Atlanta, GA, USA.	Emory ALS Center, Emory University School of Medicine, Atlanta, GA, USA.
